# Control of cytokinesis by β-adrenergic receptors indicates an approach for regulating cardiomyocyte endowment

**DOI:** 10.1101/782920

**Authors:** Honghai Liu, Cheng-Hai Zhang, Niyatie Ammanamanchi, Sangita Suresh, Christopher Lewarchik, Krithika Rao, Gerrida M. Uys, Lu Han, Maryline Abrial, Dean Yimlamai, Balakrishnan Ganapathy, Christelle Guillermier, Nathalie Chen, Mugdha Khaladkar, Jennifer Spaethling, James H. Eberwine, Junhyong Kim, Stuart Walsh, Sangita Choudhury, Kathryn Little, Kimberly Francis, Mahesh Sharma, Melita Viegas, Abha Bais, Dennis Kostka, Jun Ding, Ziv Bar-Joseph, Yijen Wu, Matthew L. Steinhauser, Bernhard Kühn

## Abstract

One million patients with congenital heart disease (CHD) live in the US. They have a lifelong risk of developing heart failure. Current concepts do not sufficiently address mechanisms of heart failure development specifically for these patients. We show that cardiomyocyte cytokinesis failure is increased in tetralogy of Fallot with pulmonary stenosis (ToF/PS), a common form of CHD. Labeling of a ToF/PS baby with isotope-tagged thymidine showed cytokinesis failure after birth. We used single-cell transcriptional profiling to discover that the underlying mechanism is repression of the cytokinesis gene ECT2, and show that this is downstream of β-adrenergic receptors (β-AR). Inactivation of the β-AR genes and administration of the β-blocker propranolol increased cardiomyocyte division in neonatal mice, which increased the endowment and conferred benefit after myocardial infarction in adults. Propranolol enabled the division of ToF/PS cardiomyocytes. These results suggest that β-blockers should be evaluated for increasing cardiomyocyte division in patients with ToF/PS and other types of CHD.
