## Supplemental Table S1 for "Control of cytokinesis by β-adrenergic receptors indicates an approach for regulating cardiomyocyte endowment"

### Sheet: RhoGEFs_Allsingle_population_ti
					E14.5+								P5+									E14.5-								P5-
	g1	g2	g5	g6	g8	g10	g25	g27	g28	g29	L1P5	L2P3	L2P7	L2P8	L2P10	L2P12	n3	n5	n7	n8	n10	n21	n23	n24	n25	n28	n30	L1N3	L2N4	L2N7	L2N9	L2N10	L2N12
Ect2	4910.58	561.225	24008.5	9200.12	9912.67	820.082	7499.01	6433.14	4637.03	7919.71	0	265.787	3442.58	541.345	3.28795	227.717	0	0	0	1.19374	3309.88	3823.7	1.07979	4292.18	0	1.11162	1.91299	0	0	0	0	0	0
Kalrn	3666.82	2806.12	1271.59	7.62501	51.8376	4577.57	256.854	3222.77	44.0306	2630.96	125.84	14.0172	185.233	426.402	274.544	39.2027	13.9761	321.013	4485.34	1449.2	61.2456	8.52712	1520.34	17.7184	90.1366	385.454	278.34	26.0115	1878.33	26.3716	682.708	73.3669	61.5282
Trio	2326.79	1980.86	1005.47	2367.02	443.905	2815.58	483.853	156.881	1587.67	655.744	121.179	401.107	239.713	706.962	0	1677.2	4192.83	211.577	1852.34	1088.09	11704.2	2985.91	316.648	133.872	970.21	1877.8	1039.71	0	109.417	56.8003	2013.67	4167.69	1465.4
Arhgef2	343.818	273.508	20.4707	0	305.915	646.365	1272.42	217.235	145.912	0.725381	0	104.59	474.265	2430.29	1.64398	1044.84	0	0	444.106	111.615	2604.24	265.762	0.539894	677.629	440.392	31.9591	53.0854	25172.6	41451	1056.22	3219.49	1698.67	46.6589
Net1	868.14	2081.51	3337.93	1059.88	1387.93	2767.07	401.394	3183.91	1950.85	813.152	0	64.6947	0	113.707	0	150.334	0	79.4427	2328.07	732.359	34.5488	104.457	688.095	7848.85	476.588	2.77905	1661.43	0	291.78	0.450796	582.868	1.49728	571.186
Mcf2	0	0	2.40832	2.17858	0	0	0	0.413388	0	0	0	0	0	0.823965	0	0	0	0	0	0	1.04693	0	0	0	0	0	0	0	0	0	0	1.49728	0
Arhgef3	507.991	67.4891	50.5747	112.197	35.7753	0	562.995	874.728	1.28557	2.17614	0	0	0	192.808	3.28795	875.073	4.6587	4.0532	0	352.75	0	0	0	66.1486	0	0.55581	0	0	0	1834.74	1021.6	166.947	1.02547
Fgd4	440.946	1482.39	9.63328	4.35715	430.033	614.78	1736.85	1.65355	152.661	237.925	0	0.539122	0	7.41569	0	3.40893	9.3174	3.24256	0	25.0685	4.7112	1.42119	2.69947	9.4498	2.83895	575.819	469.16	0	0	0.450796	0	0	5.12735
Plekhg2	138.387	0	0	41.3929	8.76129	0	0.947802	185.818	14.1412	18.1345	0	0	0	0	0	187.15	0	0	0	5.96869	18.8448	60.4005	0	0	9.22658	0	0	0	492.379	137.042	0	0	18.9712
Arhgef7	897.365	179.971	7.22496	37.0358	346.801	1630.01	29.3819	256.714	1516.32	2287.49	0	15.6345	793.692	2107.7	36.1675	1974.11	83.8566	14.5915	20.2441	140.264	10.4693	509.496	148.201	2317.56	348.481	371.281	1732.69	0	36.4725	38.9939	60.4665	6428.59	3.07641
Farp1	1753.47	824.077	0	76.2501	770.263	3240.85	67.294	0	142.698	0.725381	125.84	14.5563	221.936	5.35577	75.6229	590.768	249.241	623.382	593.406	1180.01	2935.6	594.767	415.988	870.169	2029.49	110.606	804.411	4.33525	0	2381.56	245.381	106.307	133.311
Obscn	471.03	574.249	219.157	23.9643	89.0731	142.133	336.944	288.751	388.241	82.6934	433.45	426.985	3400.72	2703.02	7524.48	5.45429	93.174	226.168	470.676	152.202	153.899	93.7984	746.943	13.3872	316.188	860.95	470.116	4.33525	72.945	0	0	0	0
Arhgef33	5.15727	0	0	0	0	0	0	93.0122	0	1.08807	0	0	0	0	0	0	0	1.62128	5.06103	0	5.23466	0	16.7367	0	0	0	0.956493	0	0	0	0	0	0
Arhgef18	226.92	47.3608	0	17.4286	0	0	222.26	110.168	1.92835	0	0	0	11.4695	4.94379	0	0	0	0	0	90.1273	146.047	0	0	0.787483	371.547	0	686.762	0	0	0	0	763.615	187.148
Arhgef1	51.5727	2.36804	14.4499	2.17858	10.2215	0	54.4986	25.8367	12.8557	14.5076	0	0	0	1673.47	1.64398	147.266	0	0	0	0	0	1.42119	61.5479	0	0	1.66743	0	0	0	126.223	600.446	1337.07	0
Sos1	1708.77	715.147	1676.19	2.17858	2196.16	413.989	44.0728	0	0	1052.17	0	214.032	3.44086	377.376	649.371	900.981	0	1.62128	2166.12	0	0	0	2065.9	1.57497	967.726	3310.96	242.471	6.50288	36.4725	495.2	3282.06	2625.49	11.2802
Arhgef4	44.6963	0	14.4499	0	0	97.0111	376.278	0.413388	0	0	0	0	0	0	0	0	0	0	0	0	0	0	0	0	0	0	0	0	0	0	0	0	0
Tiam2	247.549	0	97.5369	2047.86	348.261	1376.2	28.908	0.826775	2.57113	4.35229	0	2.15649	1.14695	20.5991	143.026	2.04536	16.3055	0	0	630.891	187.924	147.803	2.42952	581.95	0.709737	0.55581	0	8.6705	109.417	1.35239	0	0	6.15282
Arhgef37	15.4718	0	0	0	0	0	0	0	0	111.346	0	0	0	0	0	0	0	0	0	0	0	0	0	0	0	0	0	0	0	843.665	0	1.49728	1.02547
Itsn2	2707.57	2488.81	11839.3	12372.1	1926.02	199.662	813.214	0	198.298	2148.22	5620.86	1.07824	1655.63	166.853	10.6859	1373.12	0	99.7087	0	1702.87	0	412.855	0.539894	828.432	6218.72	1953.39	0	966.761	72.945	1346.75	31.6394	12884.1	3.58914
Spata13	253.566	56.8329	0	0	4.38064	102.651	0	0.413388	762.34	371.758	0	94.8855	258.638	278.5	0	350.438	0	0	273.296	148.024	0	867.635	0	1350.14	204.759	0.55581	22.4776	559.247	0	1200.7	2029.84	4.49185	2.05094
Arhgef25	0	1.18402	0	0	0	0	558.256	0.413388	0	0	0	0	4.01434	0	0	0	0	0	0	1.19374	161.751	0	169.527	0	0	0	0	0	0	0	291.083	0	219.963
Arhgef40	641.22	27.2324	0	1080.57	0	27.0729	6.63462	0	0	0	0	0	0	0	0	0	16.3055	0.81064	0	2.98435	93.7005	4.97416	5.93883	0.393742	56.779	0	0	0	0	962.901	414.828	31.443	1.02547
Fgd5	25.7863	0	0	0	0	0	0	0	0.642783	0	0	0	1.14695	0	0	660.311	0	0	0	0	0	0	0	0	0	0	0	1892.34	1258.3	4265.66	4679.12	1801.23	1.02547
Fgd1	139.246	0	0	0	0	0	0	0	0	0	9.3215	0	0	0	0	0	0	0	0	0	1.04693	0	0	0	0	0.277905	0	0	0	0	0	0	0
Mcf2l	0	0	0	0	0	0	0	0	0	0	0	0	1.14695	10.7115	0	495.318	0	0	0	25.0685	0	0	0	0	0	0	0	0	0	286.706	63.2788	957.513	0
Arhgef38	0	0	43.3497	0	0	0	0	0	0	0	0	0	0	0	0	0	0	0	2.53052	0	0	0	0	0	0	0	0	0	0	0	0	0	0
Arhgef10	30.9436	114.85	0	41.3929	0	103.779	190.982	0.826775	36.96	0	0	0	0	0.823965	0	0.681787	0	9.72768	0	13.1311	552.78	0	0	0	0	0	0	2.16763	0	0.225398	8.43718	589.93	17.9457
Prex1	116.898	0	0	0	0	0	17.5343	78.3369	0	0	0	0	0	1.64793	0	1.36357	0	378.569	0	0	0	0	0	0	0	394.347	85.6062	0	18.2362	717.893	1.4062	5.98914	0
Als2	157.297	0	0	0	0	0	0	0	104.452	0	0	0	0	16.4793	4.93193	0	0	0	0	0	0	0	2.15957	0	0	0	0	4.33525	0	0	0	0	89.7286
Bcr	556.985	304.293	56.5955	198.25	21.9032	4.51214	0	77.7169	1.28557	192.226	0	311.074	147.384	0	0	0	0	577.986	941.352	61.4775	1685.56	734.043	0	506.745	20.9372	0	98.5188	47.6878	109.417	2.25398	0	271.008	247.138
Ngef	34.3818	95.9055	55.3913	93.6787	70.8204	113.932	22.7473	56.6341	28.6038	34.0929	37.286	19.4084	8.02868	0	0	14.6584	128.114	21.8873	146.77	16.7123	52.8701	12.7907	23.2154	32.6806	46.1329	1.38953	43.9987	17.341	3319	11.2699	14.7651	11.9783	11.2802
Arhgef6	1896.16	275.876	116.803	364.911	198.589	89.1148	113.262	67.1755	64.2783	0	6469.12	76.0162	49.319	4.11983	133.162	0	0	265.89	169.545	133.102	252.311	0	400.331	481.94	404.905	358.498	289.817	0	0	0	0	16.4701	0
Rasgrf1	0	0	0	0	0	0	0	711.027	0	0	0	0	0	9.06362	0	0	4.6587	0	0	0	0	0	0	0	0	0	0	0	0	0	0	0	0
Vav1	0	0	0	0	0	0	0	0.413388	0	1.45076	0	0	0	8.23965	0	0	0	0	0	0	0	0	0	0	0	0	0.956493	0	0	0	0	0	0
Rasgrf2	1.71909	0	0	0	0	0	0	0.413388	0	0	0	0	0	0	0	0.681787	2.32935	0	0	0	0	0	0	0.787483	0	0	0	0	0	0	0	50.9077	0
Fgd2	0	0	0	0	0	0	0	0	0	0	0	0	0	0	0	0	0	0	0	0	0	0	0	0	0	0	0	0	0	0	0	0	0
Arhgef10l	509.71	329.157	3.61248	0	9.4914	526.793	0	0	393.383	87.0457	3206.59	107.824	1016.77	183.744	0	0	0	0	0	1.19374	0	1.42119	0	3.14993	2505.02	577.487	330.468	0	18.2362	0	0	5.98914	0
Abr	75.6399	4.73608	3.61248	5.44644	7.30107	41.7373	9.00412	11.1615	124.378	86.683	27.9645	14.0172	14.9104	25.9549	14.7958	113.858	32.6109	37.2894	154.361	51.3308	6.80506	770.284	4.31915	16.9309	161.82	6.66972	16.2604	65.0288	0	344.408	7.03098	14.2242	57.4263
Plekhg6	0	0	0	0	0	0	0	0	0	0	0	0	0	0	0	0	0	0	0	0	0	0	0	0	0	0	0	0	0	0	0	0	0
Arhgef9	158.156	111.298	2.40832	8.7143	97.8344	0	139.801	0	16.0696	0	0	1.07824	1.14695	622.506	0	1.36357	517.116	1.62128	12.6526	0	0	2.13178	1.61968	836.701	1.41947	0	202.298	0	218.835	1.35239	0	5.98914	0
Dnmbp	80.7972	0	0	289.75	0	0	0	0	0	0	0	0	0	0	0	0	0	0	0	0	0	0	0	7.08735	0	0	0	2.16763	0	1685.75	1.4062	1873.1	1.02547
Fgd6	510.569	30.7845	62.6163	0	13.1419	372.252	0	0	729.237	0	0	0	0	410.747	0	0	0	2.43192	0	0	0	0	0	0	0	0	0	0	0	0	0	0	0
Sos2	240.672	200.099	14.4499	1.08929	0.730107	0	0	366.055	645.032	0.36269	0	0	194.409	15.2434	0	101.245	0	315.339	5.06103	75.8024	0	0	0	1889.96	564.241	341.545	216.646	0	0	93.3148	2295.62	0	0
Arhgef11	226.92	453.479	184.236	106.75	41.6161	265.088	1708.89	10.5414	9.96313	9.42995	121.179	36.6603	160.574	9.06362	13.1518	19.7718	60.5631	22.6979	48.0798	374.834	27.2202	12.0801	13.4973	36.618	10.6461	19.4534	16.7386	93.2079	145.89	2246.09	22.4991	19.4647	16.4075
Vav2	60.1681	0	0	0	0	0	0	0	0	0	0	0	0	0	0	0	0	0	0	0	0	0	0	0	0	0	0	0	36.4725	0	0	0	1.02547
Arhgef17	1176.72	53.2808	2.40832	538.108	0	0	103.784	0	237.83	0	0	0	0	1.64793	0	0	0	52.6916	67.0587	1958.93	0	1.42119	160.618	6859.37	3739.25	22.7882	0	0	109.417	4045.9	3102.77	3445.25	2.05094
Itsn1	614.574	285.349	225.178	325.697	1.46021	101.523	36.0165	169.696	1.92835	62.3828	0	0	0	1852.69	2193.89	38.8619	128.114	0	0	28.6497	0	44.0568	289.113	30.3181	1613.23	76.146	267.818	0	0	0.450796	211.633	0	51.2735
Fgd3	0	0	0	0	0	0	0	0	0	0	0	0	0	0.823965	0	0	0	0	0	0	0	0	0	0.393742	0	0	0	0	36.4725	0	0	0	0
Akap13	5157.27	2416.58	1921.84	1579.47	2734.25	2020.31	1762.91	907.386	5956.99	1370.97	9.3215	793.588	1596.56	1380.14	1452.45	6012.68	1041.22	511.514	2779.77	3554.95	4210.24	13369.8	516.678	6005.35	1825.8	2204.62	1768.56	370.664	0	214.128	3779.15	2013.85	999.32
Arhgef16	0	0	0	0	0	0	0	0	0	2.17614	0	0	0	0	0	0	0	0	0	0	0	0	0	0	0	0	0	0	0	0	0	0	291.233
Plekhg4	0	0	0	0	0	0	0	0	0	0	0	0	0	0	0	0	0	0	0	0	0	0	0	0	0	0	0	0	0	0	0	0	0
Arhgef19	0	0	0	0	0	0	0	0	0	0	0	0	0	0	8.21989	0	0	0	0	0	0	0	0	0	0	0	0	0	0	0.901593	0	0	727.058
Arhgef12	2515.89	2727.98	915.161	2646.97	2436.37	3373.96	381.49	45.886	866.15	2076.4	32.6252	1574.24	622.222	826.849	461.136	1696.63	0	637.974	1986.46	347.975	3906.11	2479.26	154.41	1331.24	963.113	1554.32	2198.5	2213.15	164.126	2859.18	406.391	174.434	1071.1
Prex2	9.45499	462.951	109.579	83.8751	49.6473	143.261	20.3778	27.0769	36.3172	27.2018	18.643	11.8607	4.58781	9.88758	11.5078	1377.89	202.654	52.6916	91.0986	17.3092	75.3791	29.8449	29.1543	37.7992	20.9372	56.9705	35.3903	1031.79	91.1812	701.439	1350.65	235.822	17.433
Arhgef5	82.5163	0	0	0	0	42.8654	0	0	0	0	4.66075	0	3.44086	44.9061	0	1081.31	0	0	227.746	0	0	0	0	5.11864	0	0	0	0	0	2387.87	145.541	0	0
Arhgef26	8.59545	0	0	50.1072	0	0	0	0	0	0	0	0	0	0.823965	0	1035.98	0	0	0	0	2869.12	4.26356	0	0	0	0	17.2169	253.612	328.252	7787.51	190.54	14.9728	4.10188
Farp2	120.336	1272.82	0	15.25	32.1247	7.89625	263.963	0	53.9938	0	2572.73	0	0	129.775	0	0	0	0	716.136	0	0	52.5839	0.539894	3.54367	4.96816	4759.4	0	0	25640.2	0.450796	0	3436.27	0
Arhgef15	0	0	0	0	0	0	0	0	0	0	0	1.07824	8.02868	5.76776	1.64398	6468.79	0	0	0	0	0	0	0	0	0	0	0	17744.2	437.67	2972.1	3108.4	1621.56	4.10188
Tiam1	0	381.254	60.208	122	0	1012.98	470.11	76.6834	0.321391	0	0	1.07824	0	7.82767	0	0	0	0	0	0	0	0	144.152	1.57497	0	0	0	0	0	0	0	0	0
Vav3	302.56	40.2566	0	0	0	0	0	532.65	1484.83	0.725381	0	0	0	0	0	13.6357	0	0	0	0	536.553	0	0	14.9622	172.466	0	0.956493	4.33525	0	921.653	469.67	1561.67	3.58914
